## Supplementary File 3 for "Sexual coordination in a whole-brain map of prairie vole pair bonding"

### Sheet: Sheet1
Category	Behavior (per hour)	Description
Activity	Velocity (cm/s)	The distance that an animal moves weighted by time. This is an individual behavior (i.e., behavior quantified for each individual separately) that was derived from automated tracking of colored collars on each animal.
Affiliation	Allogroom (s)	One or both animals move their nose and/or paws rhythmically through their partner’s fur. This is an individual behavior that was scored manually and had high inter-observer reliability (Pearson correlation, n = 144 voles, r = 0.98).
	Huddle (s)	Animals sit or lay next to each other in physical contact and are not engaged in other social behaviors. This is a dyadic behavior (i.e., behavior quantified for a pair of animals) that was scored manually and had high inter-observer reliability (Pearson correlation, n = 72 dyads, r = 0.99).
	USVs (#)	Ultrasonic vocalizations (USV) were labeled semi-automatically. DeepSqueak was used to label potential USVs in audio data. An experienced observer curated these labels to remove noise artifacts.
Investigation	Anogenital sniff (s)	One or both animals have their nose in close proximity (< 1cm) to the partner’s anogenital area. This is an individual behavior that was scored manually and had high inter-observer reliability (Pearson correlation, n = 144 voles, r = 0.96).
	Nose touch (s)	Animal noses are in close proximity (<1 cm) while animals are oriented towards each other. This is a dyadic behavior that was scored manually and had high inter-observer reliability (Pearson correlation, n = 72 dyads, r = 0.90).
Mating	Mount (s)	An animal is on top of its partner oriented in the same direction and is rhythmically thrusting its pelvis. This is a dyadic behavior that was scored manually and had high inter-observer reliability (Pearson correlation, n = 72 dyads, r = 1.00).
	Intromission (#)	The first penetration that occurs during a mount. This event coincides with a sudden decrease in thrusting rhythm (to ~1 thrust per second). Intromission events occur during a mount, but not all mounts lead to intromission. This is a dyadic behavior that was scored manually and had high inter-observer reliability (Pearson correlation, n = 72 dyads, r = 0.94).
	Ejaculation (#)	Mounting animal abruptly stop thrusting motion with a conspicuous movement of the hips away from its partner, and this movement may coincide with slight tremors. Ejaculation events occur after a prior intromission, but not all intromissions result in ejaculation. This is a dyadic behavior that was scored manually and had high inter-observer reliability (Pearson correlation, n = 72 dyads, r = 0.96…
Proximity	Approach (#)	One animal moves into proximity (<10 cm) to its partner on a direct path towards that partner (dyad distance changes >1 cm/frame). This is an individual behavior that was derived from automated tracking of colored collars.
	Dyad distance (cm)	Distance between two animals. Scored with automated tracking of colored collars on each animal, with average distances computed for each second. This is a dyadic behavior.
	Leave (#)	One animal moves out of proximity (>10 cm) to its partner on a direct path away from that partner (dyad distance changes >1 cm/frame). This is an individual behavior that was derived from automated tracking of colored collars.
	Net movement (a.u.)	Movement of one animal relative to its partner’s initial location (cm), weighted by the initial distance between them (cm). Positive values reflect when animals towards their partner. Negative values reflect when animals move away from their partner.
	Close follow (s)	One of the animals is behind its partner (< 1 body length) and moving at a similar speed and trajectory. This is an individual behavior that was scored manually and had high inter-observer reliability (Pearson correlation, n = 144 voles, r = 0.96).
Other	Selfgroom (s)	One or both animals move their nose and/or paws rhythmically through their own fur. This is an individual behavior that was scored manually and had high inter-observer reliability (Pearson correlation, n = 144 voles, r = 0.84).
	Aggression (#)	One or both animals lunges at, bites, or chases partner. This was an individual behavior that was scored manually and had high inter-observer reliability (Pearson correlation, n = 144 voles, r = 0.91).
Social state	Active social (s)	Dyads are mobile (“active state”) and in physical contact (“social state”). This is a dyadic behavior (i.e., behavior quantified for each pair of animals) derived from automated tracking of video pixel changes, body area, and dyad distance. Dyads were assigned to an “active state” when >1% of pixels changed between video frames. Pixel changes >15% were considered artificial (i.e., shift in lighti…
	Passive social (s)	Dyads are immobile (“passive state”) and in physical contact (“social state”). This is a dyadic behavior derived from automated tracking of pixel change across frames, body area, and dyad distance. Dyads were assigned to a “passive state” when <1% of pixels changed between video frames (pixel changes >15% were excluded). Whether or not animals were also in a “social state” was assigned using the …
